# Haploinsufficiency of the mouse *Tshz3* gene leads to kidney dysfunction

**DOI:** 10.1101/2021.08.16.456481

**Authors:** Irene Sanchez-Martin, Pedro Magalhães, Ahmed Fatmi, Fabrice Richard, Thien Phong Vu Manh, Andy Saurin, Guylène Feuillet, Colette Denis, Joost P. Schanstra, Petra Zürbig, Xavier Caubit, Laurent Fasano

**Affiliations:** Aix Marseille Univ, CNRS, IBDM, UMR7288, Marseille, France; Mosaiques Diagnostics GmbH, Hannover, Germany; Aix Marseille Univ, CNRS, INSERM, CIML, Centre d’Immunologie de Marseille-Luminy, Marseille, France; Institut National de la Santé et de la Recherche Médicale (INSERM), U1297, Institut of Cardiovascular and Metabolic Disease, Toulouse, France; Université Toulouse III Paul-Sabatier, Toulouse, France

## Abstract

Renal tract defects and autism spectrum disorder (ASD) deficits represent the phenotypic core of the 19q12 deletion syndrome caused by the loss of one copy of the *TSHZ3* gene. While a proportion of *Tshz3* heterozygous (*Tshz3^+/lacZ^*) mice display ureteral defects, no kidney defects have been reported in these mice. The purpose of this study was to characterize the expression of *Tshz3* in adult kidney as well as the renal physiological consequences of embryonic haploinsufficiency of *Tshz3* by analyzing the morphology and function of *Tshz3* heterozygous adult kidney. Here, we described *Tshz3* expression in the smooth muscle and stromal cells lining the renal pelvis, the papilla and glomerular endothelial cells (GEnCs) of the adult kidney. Histological analysis showed that *Tshz3^+/lacZ^* adult kidney had an average of 29% fewer glomeruli than wild type kidney. Transmission electron microscopy (TEM) of *Tshz3^+/lacZ^* glomeruli revealed ultrastructural defects. Compared to wild type, *Tshz3^+/lacZ^* mice showed no difference in their urine parameters but lower blood urea, phosphates, magnesium and potassium at 2 months of age. At the molecular level, transcriptome analysis identified differentially expressed genes related to inflammatory processes in *Tshz3^+/lacZ^* compare to wild type (WT; control) adult kidneys. Lastly, analysis of the urinary peptidome revealed 33 peptides associated with *Tshz3^+/lacZ^* adult mice. These results provide the first evidence that in the mouse *Tshz3* haploinsufficiency leads to cellular, molecular and functional abnormalities in the adult mouse kidney.
