## Supplemental Table 1 for "Haploinsufficiency of the mouse *Tshz3* gene leads to kidney dysfunction"

### Sheet: a. Blood analysis
Blood serum biochemical measurements for control and Tshz3+/lacZ mice.
Parameters (mmol/l)	Control (n=11)	Tshz3+/lacZ (n=11)	p-Value (t-test)
Potassium	8.31 ± 1.05	6.83 ± 0.97	P<0.004
Phosphates	3.77 ± 0.65	3.06 ± 0.61	P<0.011
Magnesium	1.11 ± 0.09	0.98 ± 0.074	P<0.014
Urea	8.6 ± 1.4	7.01 ± 1.8	P<0.014
Sodium	143 ± 2.1	145.36 ± 1.85	P<0.012
Blood serum biochemical measurements for control and Tshz3+/lacZ mice.

### Sheet: b. significant DEGs FDR10
Significantly differentially expressed genes (DEGs) between WT and HET. FDR cutoff chosen was FDR <=0.01
Ensembl ID	Gene symbol	Gene Name	baseMean	log2FoldChange	lfcSE	stat	pvalue	padj
ENSMUSG00000054676	1600014C10Rik	RIKEN cDNA 1600014C10 gene(1600014C10Rik)	7360.92	-0.627449	0.142302	-4.40929	1.0371e-05	0.00609921
ENSMUSG00000086474	9130204K15Rik	RIKEN cDNA 9130204K15 gene	181.942	-0.778322	0.211378	-3.68213	0.000231298	0.0685449
ENSMUSG00000004668	Abca13	ATP-binding cassette, sub-family A (ABC1), member 13	5366.75	0.63464	0.180516	3.5157	0.000438595	0.0960399
ENSMUSG00000031659	Adcy7	Adenylate cyclase 7	474.947	0.732974	0.202488	3.61985	0.000294779	0.076519
ENSMUSG00000004730	Adgre1	Adhesion G protein-coupled receptor E1	387.86	0.690862	0.197721	3.49412	0.000475621	0.0961272
ENSMUSG00000060470	Adgrg3	Adhesion G protein-coupled receptor G3	347.562	0.653619	0.185417	3.52513	0.000423276	0.0960399
ENSMUSG00000085180	Ai838599	Expressed sequence AI838599	473.161	0.710543	0.174872	4.06322	4.8401e-05	0.0220402
ENSMUSG00000033715	Akr1c14	aldo-keto reductase family 1, member C14(Akr1c14)	30143.7	-0.682334	0.19352	-3.52591	0.000422034	0.0960399
ENSMUSG00000028356	Ambp	Alpha 1 microglobulin/bikunin precursor	105.824	0.892585	0.218548	4.08416	4.42359e-05	0.0206471
ENSMUSG00000020609	Apob	Apolipoprotein B	6556.79	-0.583727	0.168024	-3.47407	0.000512624	0.0997079
ENSMUSG00000040694	Apobec2	apolipoprotein B mRNA editing enzyme, catalytic polypeptide 2	175.143	1.27076	0.213866	5.94182	2.81877e-09	1.05253e-05
ENSMUSG00000020604	Arsg	Arylsulfatase G	2625.23	-0.768188	0.167505	-4.58607	4.51664e-06	0.00324329
ENSMUSG00000038704	Aspdh	aspartate dehydrogenase domain containing(Aspdh)	5008.26	-0.587304	0.167176	-3.51309	0.000442922	0.0960399
ENSMUSG00000017929	B4galt5	UDP-Gal:betaGlcNAc beta 1,4-galactosyltransferase, polypeptide 5(B4galt5)	18312.7	-0.651932	0.180091	-3.62	0.000294599	0.076519
ENSMUSG00000090486	BC035947	CDNA sequence BC035947	4151.57	-0.601303	0.172792	-3.47993	0.000501546	0.0996156
ENSMUSG00000030268	Bcat1	branched chain aminotransferase 1	6109.75	-0.918526	0.141155	-6.50724	7.65437e-11	3.57268e-07
ENSMUSG00000058914	C1qtnf3	C1q and tumor necrosis factor related protein 3(C1qtnf3)	9805.38	-0.719807	0.200483	-3.59037	0.000330211	0.0833113
ENSMUSG00000022416	Cacna1i	calcium channel, voltage-dependent, alpha 1I subunit	126.256	0.907332	0.213895	4.24195	2.21586e-05	0.0108869
ENSMUSG00000038128	Camk4	Calcium/calmodulin-dependent protein kinase IV	274.725	0.835477	0.20639	4.04806	5.16443e-05	0.0223851
ENSMUSG00000024610	Cd74	CD74 antigen (invariant polypeptide of major histocompatibility complex, class II antigen-associated)(Cd74)	12440	0.620163	0.178657	3.47125	0.000518032	0.0997079
ENSMUSG00000022504	Ciita	class II transactivator	431.871	1.09629	0.187043	5.86113	4.59733e-09	1.43054e-05
ENSMUSG00000056025	Clca3a1	Chloride channel accessory 3A1	875.039	0.737931	0.161977	4.55578	5.21905e-06	0.00360887
ENSMUSG00000040663	Clcf1	Cardiotrophin-like cytokine factor 1	246.913	0.740638	0.202844	3.65126	0.000260958	0.0723169
ENSMUSG00000024330	Col11a2	Collagen, type XI, alpha 2	191.72	1.00219	0.20742	4.83169	1.35378e-06	0.00140477
ENSMUSG00000030905	Crym	Crystallin, mu	2030.99	-0.874798	0.197741	-4.42395	9.69103e-06	0.00609921
ENSMUSG00000038642	Ctss	Cathepsin S [Source:MGI Symbol;Acc:MGI:107341]	1091.27	0.735377	0.155602	4.726	2.28981e-06	0.00194322
ENSMUSG00000027014	Cwc22	CWC22 spliceosome-associated protein(Cwc22)	3557.88	1.18359	0.162963	7.26299	3.78633e-13	2.35636e-09
ENSMUSG00000015340	Cybb	Cytochrome b-245, beta polypeptide	747.509	0.618422	0.168353	3.67337	0.000239369	0.0691021
ENSMUSG00000074254	Cyp2a4	cytochrome P450, family 2, subfamily a, polypeptide 4(Cyp2a4)	9870.25	-0.533946	0.138775	-3.84756	0.000119301	0.0420255
ENSMUSG00000108332	D530033B14Rik	RIKEN cDNA D530033B14 gen	751.186	-0.830809	0.178111	-4.66456	3.09278e-06	0.00243329
ENSMUSG00000031294	D630029K05Rik	RIKEN cDNA D630029K05 gene(D630029K05Rik)	7305.09	-0.648858	0.173056	-3.74942	0.000177246	0.058222
ENSMUSG00000025279	Dnase1l3	Deoxyribonuclease 1-like 3	124.401	0.769609	0.219027	3.51377	0.000441796	0.0960399
ENSMUSG00000040658	Dnph1	2,-deoxynucleoside 5,-phosphate N-hydrolase 1	926.156	-0.71876	0.193946	-3.70598	0.000210578	0.0644506
ENSMUSG00000020143	Dock2	Dedicator of cyto-kinesis 2	420.462	0.84427	0.198464	4.25402	2.09969e-05	0.0105949
ENSMUSG00000025153	Fasn	fatty acid synthase(Fasn)	17210.8	0.942721	0.161745	5.82843	5.59525e-09	1.49233e-05
ENSMUSG00000003420	Fcgrt	Fc receptor, IgG, alpha chain transporter(Fcgrt)	14127.6	-0.744375	0.142767	-5.2139	1.84912e-07	0.000383589
ENSMUSG00000078650	G6pc	glucose-6-phosphatase, catalytic(G6pc)	36170.9	-0.635436	0.181289	-3.5051	0.000456439	0.0960399
ENSMUSG00000033676	Gabrb3	Gamma-aminobutyric acid (GABA) A receptor, subunit beta 3	6443.23	-0.74544	0.146401	-5.09176	3.54748e-07	0.000551929
ENSMUSG00000040264	Gbp2b	Guanylate binding protein 2b	129.28	0.942567	0.220126	4.28194	1.85273e-05	0.00960847
ENSMUSG00000079363	Gbp4	guanylate binding protein 4	1227.6	0.932507	0.177181	5.26301	1.41714e-07	0.000330726
ENSMUSG00000046352	Gjb2	gap junction protein, beta 2(Gjb2)	10013.5	-0.498227	0.139023	-3.58378	0.000338662	0.0843044
ENSMUSG00000066407	Gm10263	Predicted gene 10263	1387.86	-0.64067	0.165162	-3.87903	0.000104874	0.0407934
ENSMUSG00000087353	Gm13727	Predicted gene 13727	121.126	1.12618	0.218863	5.14559	2.66685e-07	0.000497901
ENSMUSG00000093006	Gm24157	Predicted gene, 24157	284.34	1.00602	0.199594	5.0403	4.64794e-07	0.000619836
ENSMUSG00000098747	Gm27216	predicted gene 27216(Gm27216)	590.105	-0.87871	0.2127	-4.13121	3.60859e-05	0.0172749
ENSMUSG00000110631	Gm42047	Predicted gene, 42047	281.017	0.69406	0.191752	3.61957	0.000295092	0.076519
ENSMUSG00000104737	Gm42937	Predicted gene 42937	180.845	0.842425	0.218027	3.86386	0.000111611	0.0411282
ENSMUSG00000115154	Gm49067	Predicted gene, 49067	315.012	-0.667683	0.189649	-3.52063	0.000430521	0.0960399
ENSMUSG00000111942	Gm5182	Predicted gene 5182	831.084	0.774903	0.197605	3.92148	8.80077e-05	0.0357196
ENSMUSG00000072324	Gm8420	predicted gene 8420	98.7033	2.06696	0.220764	9.36275	7.76906e-21	8.09777e-17
ENSMUSG00000025534	Gusb	glucuronidase, beta(Gusb)	10329.2	-0.95574	0.188393	-5.07312	3.91354e-07	0.000562045
ENSMUSG00000036594	H2-Aa	histocompatibility 2, class II antigen A, alpha(H2-Aa)	5036.52	0.487461	0.137165	3.55382	0.000379682	0.0908803
ENSMUSG00000073421	H2-Ab1	histocompatibility 2, class II antigen A, beta 1(H2-Ab1)	4559.45	0.694803	0.185679	3.74197	0.000182586	0.0587739
ENSMUSG00000037649	H2-DMa	Histocompatibility 2, class II, locus DMa [Source:MGI Symbol;Acc:MGI:95921]	615.872	0.756874	0.202987	3.72868	0.000192486	0.0602649
ENSMUSG00000067235	H2-Q10	Histocompatibility 2, Q region locus 10	395.644	0.773814	0.220561	3.50839	0.000450827	0.0960399
ENSMUSG00000034551	Hdx	Highly divergent homeobox	63.8264	0.794802	0.220265	3.60838	0.00030811	0.0788003
ENSMUSG00000054072	Iigp1	Interferon inducible GTPase 1	977.29	0.85168	0.17772	4.79226	1.64909e-06	0.00153943
ENSMUSG00000000157	Itgb2l	Integrin beta 2-like	154.293	0.785525	0.210759	3.72713	0.000193674	0.0602649
ENSMUSG00000058740	Kcnt1	Potassium channel, subfamily T, member 1	1126.4	0.643961	0.159519	4.03689	5.41649e-05	0.0224724
ENSMUSG00000063177	Klk1b27	Kallikrein 1-related peptidase b27	46.562	0.716438	0.204692	3.50008	0.00046511	0.0961272
ENSMUSG00000028581	Laptm5	Lysosomal-associated protein transmembrane 5	978.539	0.608599	0.170855	3.56208	0.000367924	0.0892095
ENSMUSG00000022587	Ly6e	lymphocyte antigen 6 complex, locus E(Ly6e)	16502.3	-0.474976	0.133156	-3.56705	0.000361017	0.0886868
ENSMUSG00000069516	Lyz2	lysozyme 2(Lyz2)	2476.37	0.856186	0.171027	5.00614	5.55334e-07	0.000691206
ENSMUSG00000012187	Mogat1	monoacylglycerol O-acyltransferase 1(Mogat1)	4309.18	-0.881453	0.199986	-4.40756	1.04539e-05	0.00609921
ENSMUSG00000046805	Mpeg1	Macrophage expressed gene 1	1305.66	0.737865	0.155099	4.75737	1.96134e-06	0.00174372
ENSMUSG00000022679	Mpv17l	Mpv17 transgene, kidney disease mutant-like(Mpv17l)	85348.9	-0.595279	0.168013	-3.54305	0.000395534	0.0934762
ENSMUSG00000019992	Mtfr2	Mitochondrial fission regulator 2	47.9586	0.793436	0.217447	3.64887	0.000263393	0.0723169
ENSMUSG00000038670	Mybpc2	Myosin binding protein C, fast-type	151.732	0.762869	0.219634	3.47336	0.000513992	0.0997079
ENSMUSG00000001056	Nhp2	NHP2 ribonucleoprotein(Nhp2)	3353.02	-0.662689	0.189108	-3.50429	0.000457823	0.0960399
ENSMUSG00000074151	Nlrc5	NLR family, CARD domain containing 5	375.836	0.808959	0.208817	3.874	0.000107063	0.0407934
ENSMUSG00000029819	Npy	neuropeptide Y(Npy)	221.311	-1.98755	0.212548	-9.35109	8.67463e-21	8.09777e-17
ENSMUSG00000032690	Oas2	2,-5, oligoadenylate synthetase 2	158.43	0.794341	0.215264	3.69007	0.000224191	0.0675103
ENSMUSG00000021913	Ogdhl	Oxoglutarate dehydrogenase-like	276.395	0.85724	0.212027	4.04307	5.27555e-05	0.0223851
ENSMUSG00000038910	Plcl2	Phospholipase C-like 2	782.248	-0.824454	0.1782	-4.62657	3.71778e-06	0.00277644
ENSMUSG00000052160	Pld4	Phospholipase D family, member 4	403.707	0.791242	0.179422	4.40994	1.03398e-05	0.00609921
ENSMUSG00000042251	Pm20d1	Peptidase M20 domain containing 1	9189.12	-0.667458	0.175395	-3.80545	0.000141547	0.0480488
ENSMUSG00000030423	Pop4	Processing of precursor 4, ribonuclease P/MRP family	634.044	0.717241	0.167246	4.28855	1.79846e-05	0.0095935
ENSMUSG00000020684	Rasl10b	RAS-like, family 10, member B	149.278	1.06432	0.220282	4.83161	1.35436e-06	0.00140477
ENSMUSG00000021876	Rnase4	ribonuclease, RNase A family 4(Rnase4)	4455.76	-0.662706	0.151385	-4.37763	1.19978e-05	0.00678787
ENSMUSG00000031609	Sap30	sin3 associated polypeptide(Sap30)	3295.63	-0.590792	0.160887	-3.67208	0.000240581	0.0691021
ENSMUSG00000038224	Serpinf2	serine (or cysteine) peptidase inhibitor, clade F, member 2(Serpinf2)	21475	-0.784289	0.203065	-3.86225	0.000112348	0.0411282
ENSMUSG00000035699	Slc51a	solute carrier family 51, alpha subunit(Slc51a)	6523.7	-0.645259	0.172129	-3.7487	0.000177753	0.058222
ENSMUSG00000025790	Slco3a1	Solute carrier organic anion transporter family, member 3a1	11292.6	-0.667732	0.190967	-3.49658	0.000471269	0.0961272
ENSMUSG00000040693	Slco4c1	Solute carrier organic anion transporter family, member 4C1	324.302	0.764528	0.198212	3.85713	0.000114727	0.0411916
ENSMUSG00000044349	Snhg11	Small nucleolar RNA host gene 11	2094.32	0.99118	0.19401	5.10892	3.24001e-07	0.000549918
ENSMUSG00000096054	Syne1	Spectrin repeat containing, nuclear envelope 1	1889.03	0.590003	0.167429	3.52391	0.000425235	0.0960399
ENSMUSG00000056296	Synpr	Synaptoporin	1611.78	-0.903324	0.193753	-4.66223	3.12796e-06	0.00243329
ENSMUSG00000022218	Tgm1	transglutaminase 1, K polypeptide(Tgm1)	5200.82	-0.674167	0.156589	-4.30532	1.66746e-05	0.00915631
ENSMUSG00000044583	Tlr7	Toll-like receptor 7	165.789	0.859886	0.212241	4.05146	5.0899e-05	0.0223851
ENSMUSG00000040883	Tmem205	Transmembrane protein 205	4488.1	-0.586297	0.160344	-3.65648	0.000255698	0.0723169
ENSMUSG00000048572	Tmem252	transmembrane protein 252(Tmem252)	6035.7	-0.70328	0.201379	-3.49233	0.000478834	0.0961272
ENSMUSG00000010307	Tmem86a	transmembrane protein 86A(Tmem86a)	5856.74	-0.735564	0.191608	-3.8389	0.000123584	0.0427282
ENSMUSG00000016942	Tmprss6	Transmembrane serine protease 6	518.882	0.737557	0.202995	3.63338	0.000279733	0.0756902
ENSMUSG00000043621	Ubxn10	UBX domain protein 10	675.262	-0.797369	0.205647	-3.87737	0.00010559	0.0407934
ENSMUSG00000031710	Ucp1	uncoupling protein 1 (mitochondrial, proton carrier)(Ucp1)	932.705	-0.941678	0.207836	-4.53088	5.87391e-06	0.00391664
ENSMUSG00000027962	Vcam1	Vascular cell adhesion molecule 1	1251.88	0.766993	0.159316	4.81429	1.47724e-06	0.00145158
ENSMUSG00000056592	Zfp658	Zinc finger protein 658	228.62	0.983721	0.200076	4.91673	8.80002e-07	0.00102685

### Sheet: c. Glomerular cell types
Cell types in wild type kidneys that expressed the genes differentially expressed in Tshz3+/lacZ kidney
Ensembl mouse ID	Mouse Gene symbol	Endothelium	Mesangium	Podocytes	Tubules	Immune
ENSMUSG00000054676	1600014C10Rik	X	X	X	X
ENSMUSG00000086474	9130204K15Rik
ENSMUSG00000004668	Abca13	X		X	X
ENSMUSG00000031659	Adcy7			X		X
ENSMUSG00000004730	Adgre1
ENSMUSG00000060470	Adgrg3	X		X	X
ENSMUSG00000085180	Ai838599		X	X	X
ENSMUSG00000033715	Akr1c14	X	X
ENSMUSG00000028356	Ambp
ENSMUSG00000020609	Apob
ENSMUSG00000040694	Apobec2
ENSMUSG00000020604	Arsg	X	X	X	X
ENSMUSG00000038704	Aspdh
ENSMUSG00000017929	B4galt5	X	X	X	X	X
ENSMUSG00000090486	BC035947
ENSMUSG00000030268	Bcat1
ENSMUSG00000058914	C1qtnf3
ENSMUSG00000022416	Cacna1i
ENSMUSG00000038128	Camk4			X	X
ENSMUSG00000024610	Cd74	X		X		X
ENSMUSG00000022504	Ciita
ENSMUSG00000056025	Clca3a1
ENSMUSG00000040663	Clcf1	X		X	X
ENSMUSG00000024330	Col11a2			X	X
ENSMUSG00000030905	Crym			X
ENSMUSG00000038642	Ctss			X		X
ENSMUSG00000027014	Cwc22	X	X	X	X	X
ENSMUSG00000015340	Cybb			X	X	X
ENSMUSG00000074254	Cyp2a4
ENSMUSG00000108332	D530033B14Rik
ENSMUSG00000031294	D630029K05Rik
ENSMUSG00000025279	Dnase1l3
ENSMUSG00000040658	Dnph1	X		X	X
ENSMUSG00000020143	Dock2			X
ENSMUSG00000025153	Fasn	X	X	X	X
ENSMUSG00000003420	Fcgrt	X	X	X	X	X
ENSMUSG00000078650	G6pc	X	X	X	X	X
ENSMUSG00000033676	Gabrb3
ENSMUSG00000040264	Gbp2b	X	X	X
ENSMUSG00000079363	Gbp4	X		X	X
ENSMUSG00000046352	Gjb2
ENSMUSG00000066407	Gm10263	X	X	X	X	X
ENSMUSG00000087353	Gm13727
ENSMUSG00000093006	Gm24157			X	X
ENSMUSG00000098747	Gm27216
ENSMUSG00000110631	Gm42047
ENSMUSG00000104737	Gm42937	X		X	X
ENSMUSG00000115154	Gm49067
ENSMUSG00000111942	Gm5182
ENSMUSG00000072324	Gm8420	X	X	X	X	X
ENSMUSG00000025534	Gusb	X	X	X	X	X
ENSMUSG00000036594	H2-Aa	X		X		X
ENSMUSG00000073421	H2-Ab1	X		X	X	X
ENSMUSG00000037649	H2-DMa		X	X	X	X
ENSMUSG00000067235	H2-Q10	X	X	X	X	X
ENSMUSG00000034551	Hdx	X	X	X
ENSMUSG00000054072	Iigp1	X	X	X	X
ENSMUSG00000000157	Itgb2l		X	X
ENSMUSG00000058740	Kcnt1
ENSMUSG00000063177	Klk1b27				X
ENSMUSG00000028581	Laptm5	X		X		X
ENSMUSG00000022587	Ly6e	X	X	X	X	X
ENSMUSG00000069516	Lyz2			X		X
ENSMUSG00000012187	Mogat1
ENSMUSG00000046805	Mpeg1			X		X
ENSMUSG00000022679	Mpv17l	X	X	X	X
ENSMUSG00000019992	Mtfr2	X		X
ENSMUSG00000038670	Mybpc2			X
ENSMUSG00000001056	Nhp2	X	X	X	X
ENSMUSG00000074151	Nlrc5	X	X	X		X
ENSMUSG00000029819	Npy	X	X	X	X
ENSMUSG00000032690	Oas2
ENSMUSG00000021913	Ogdhl
ENSMUSG00000038910	Plcl2	X		X	X	X
ENSMUSG00000052160	Pld4			X		X
ENSMUSG00000042251	Pm20d1	X		X	X
ENSMUSG00000030423	Pop4	X	X	X	X	X
ENSMUSG00000020684	Rasl10b
ENSMUSG00000021876	Rnase4	X	X	X	X
ENSMUSG00000031609	Sap30	X	X	X	X	X
ENSMUSG00000038224	Serpinf2
ENSMUSG00000035699	Slc51a
ENSMUSG00000025790	Slco3a1	X	X	X	X	X
ENSMUSG00000040693	Slco4c1
ENSMUSG00000044349	Snhg11
ENSMUSG00000096054	Syne1	X	X	X	X	X
ENSMUSG00000056296	Synpr
ENSMUSG00000022218	Tgm1
ENSMUSG00000044583	Tlr7	X		X
ENSMUSG00000040883	Tmem205	X	X	X	X	X
ENSMUSG00000048572	Tmem252	X		X
ENSMUSG00000010307	Tmem86a	X	X	X	X
ENSMUSG00000016942	Tmprss6
ENSMUSG00000043621	Ubxn10
ENSMUSG00000031710	Ucp1
ENSMUSG00000027962	Vcam1	X	X	X
ENSMUSG00000056592	Zfp658			X	X
From the interactive online database at https://shiny.mdc-berlin.de/mgsca/.
Karaiskos, N. et al. A Single-Cell Transcriptome Atlas of the Mouse Glomerulus. Journal of the American Society of Nephrology : JASN 29, 2060-2068 (2018).

### Sheet: d. GSE MSigDB
Gene sets enriched in kidneys from wild-type (top) and Tshz3+/lacZ (bottom) adult mice.
Gene Sets enriched in WT
NAME	SIZE	ES	NES	NOM p-val	FDR q-val	FWER p-val	RANK AT MAX	LEADING EDGE
HALLMARK_OXIDATIVE_PHOSPHORYLATION	192	0.21979448	3.5341222	0.0	0.0	0.0	34074	tags=85%, list=64%, signal=233%
HALLMARK_XENOBIOTIC_METABOLISM	185	0.20220149	3.2691824	0.0	0.0	0.0	8038	tags=35%, list=15%, signal=41%
HALLMARK_FATTY_ACID_METABOLISM	147	0.18565473	2.6469336	0.0	6.734007E+5	0.002	7584	tags=33%, list=14%, signal=38%
Gene Sets enriched in Tshz3+/lacZ
NAME	SIZE	ES	NES	NOM p-val	FDR q-val	FWER p-val	RANK AT MAX	LEADING EDGE
HALLMARK_MITOTIC_SPINDLE	196	-0.5266113	-8.769232	0.0	0.0	0.0	22216	tags=94%, list=41%, signal=160%
HALLMARK_INTERFERON_GAMMA_RESPONSE	184	-0.51867735	-8.325257	0.0	0.0	0.0	19504	tags=88%, list=36%, signal=138%
HALLMARK_G2M_CHECKPOINT	192	0	-7.6077356	0.0	0.0	0.0	20349	tags=86%, list=38%, signal=138%
HALLMARK_EPITHELIAL_MESENCHYMAL_TRANSITION	191	-0.4679353	-7.484958	0.0	0.0	0.0	15995	tags=76%, list=30%, signal=109%
HALLMARK_TNFA_SIGNALING_VIA_NFKB	194	-0.4516578	-7.4689045	0.0	0.0	0.0	21210	tags=85%, list=40%, signal=139%
HALLMARK_INFLAMMATORY_RESPONSE	194	-0.4648554	-7.388191	0.0	0.0	0.0	20228	tags=84%, list=38%, signal=134%
HALLMARK_E2F_TARGETS	194	-0.44707173	-7.359824	0.0	0.0	0.0	20349	tags=82%, list=38%, signal=132%
HALLMARK_APICAL_JUNCTION	191	-0.43906716	-7.0284314	0.0	0.0	0.0	20347	tags=82%, list=38%, signal=131%
HALLMARK_ALLOGRAFT_REJECTION	183	-0.43641797	-7.023872	0.0	0.0	0.0	21228	tags=83%, list=40%, signal=137%
HALLMARK_UV_RESPONSE_DN	140	-0.4880429	-6.7432823	0.0	0.0	0.0	20254	tags=86%, list=38%, signal=138%
HALLMARK_IL2_STAT5_SIGNALING	190	-0.41261196	-6.596804	0.0	0.0	0.0	24815	tags=87%, list=46%, signal=162%
HALLMARK_MYOGENESIS	197	-0.39249557	-6.3807335	0.0	0.0	0.0	23683	tags=83%, list=44%, signal=148%
HALLMARK_P53_PATHWAY	193	-0.38617578	-6.2882223	0.0	0.0	0.0	23833	tags=83%, list=44%, signal=149%
HALLMARK_ESTROGEN_RESPONSE_EARLY	193	-0.38673815	-6.170295	0.0	0.0	0.0	23247	tags=82%, list=43%, signal=144%
HALLMARK_KRAS_SIGNALING_UP	188	-0.37593746	-5.9241505	0.0	0.0	0.0	22993	tags=80%, list=43%, signal=140%
HALLMARK_HYPOXIA	190	-0.358095	-5.8049035	0.0	0.0	0.0	23494	tags=79%, list=44%, signal=141%
HALLMARK_COMPLEMENT	180	-0.36794096	-5.7306614	0.0	0.0	0.0	27717	tags=88%, list=52%, signal=182%
HALLMARK_KRAS_SIGNALING_DN	187	-0.35026854	-5.5609736	0.0	0.0	0.0	25456	tags=82%, list=47%, signal=156%
HALLMARK_INTERFERON_ALPHA_RESPONSE	88	-0.5092165	-5.549178	0.0	0.0	0.0	20279	tags=89%, list=38%, signal=142%
HALLMARK_ESTROGEN_RESPONSE_LATE	190	-0.32073304	-5.2083893	0.0	0.0	0.0	22103	tags=73%, list=41%, signal=124%

### Sheet: e. ChEA
ChIP enrichment analysis
Term	Overlap	Z-score	Combined Score	Genes
Interferon gamma signaling_Homo sapiens_R-HSA-877300	3/93	-1.79	11.67	CIITA;VCAM1;GBP4
Assembly of collagen fibrils and other multimeric structures_Homo sapiens_R-HSA-2022090	2/54	-2.03	9.92	COL11A2;CTSS
Interferon Signaling_Homo sapiens_R-HSA-913531	3/196	-2.08	9.26	CIITA;VCAM1;GBP4
Triglyceride Biosynthesis_Homo sapiens_R-HSA-75109	2/66	-1.98	8.93	MOGAT1;FASN
Collagen formation_Homo sapiens_R-HSA-1474290	2/85	-1.95	7.88	COL11A2;CTSS
Extracellular matrix organization_Homo sapiens_R-HSA-1474244	3/283	-1.99	6.94	VCAM1;COL11A2;CTSS
MHC class II antigen presentation_Homo sapiens_R-HSA-2132295	2/103	-1.85	6.80	CD74;CTSS
Lysine catabolism_Homo sapiens_R-HSA-71064	1/12	-1.66	5.92	CRYM
Endosomal/Vacuolar pathway_Homo sapiens_R-HSA-1236977	1/12	-1.51	5.39	CTSS
GABA A receptor activation_Homo sapiens_R-HSA-977441	1/13	-1.52	5.28	GABRB3

### Sheet: f. IRF8 targets
DEGs that are known direct targets of IRF8
Ensembl mouse ID	Mouse Gene symbol
ENSMUSG00000028356	Ambp
ENSMUSG00000020604	Arsg
ENSMUSG00000024610	Cd74
ENSMUSG00000022504	Ciita
ENSMUSG00000038642	Ctss
ENSMUSG00000015340	Cybb
ENSMUSG00000079363	Gbp4
ENSMUSG00000036594	H2-Aa
ENSMUSG00000073421	H2-Ab1
ENSMUSG00000037649	H2-DMa
ENSMUSG00000054072	Iigp1
ENSMUSG00000022587	Ly6e
ENSMUSG00000069516	Lyz2
ENSMUSG00000046805	Mpeg1
ENSMUSG00000032690	Oas2
ENSMUSG00000038910	Plcl2
ENSMUSG00000052160	Pld4
ENSMUSG00000030423	Pop4
ENSMUSG00000021876	Rnase4
ENSMUSG00000044583	Tlr7
ENSMUSG00000010307	Tmem86a
ENSMUSG00000056592	Zfp658

### Sheet: g. DEGs human Orthologs
Human orthologs for differentially expressed genes
Human Gene symbol	Ensembl mouse ID	Mouse Gene symbol
C19orf12	ENSMUSG00000054676	1600014C10Rik
ABCA13	ENSMUSG00000004668	Abca13
ADCY7	ENSMUSG00000031659	Adcy7
ADGRE1	ENSMUSG00000004730	Adgre1
ADGRG3	ENSMUSG00000060470	Adgrg3
AMBP	ENSMUSG00000028356	Ambp
APOB	ENSMUSG00000020609	Apob
APOBEC2	ENSMUSG00000040694	Apobec2
ARSG	ENSMUSG00000020604	Arsg
ASPDH	ENSMUSG00000038704	Aspdh
B4GALT5	ENSMUSG00000017929	B4galt5
ERVW-1	ENSMUSG00000090486	BC035947
BCAT1	ENSMUSG00000030268	Bcat1
C1QTNF3	ENSMUSG00000058914	C1qtnf3
CACNA1I	ENSMUSG00000022416	Cacna1i
CAMK4	ENSMUSG00000038128	Camk4
CD74	ENSMUSG00000024610	Cd74
CIITA	ENSMUSG00000022504	Ciita
CLCF1	ENSMUSG00000040663	Clcf1
COL11A2	ENSMUSG00000024330	Col11a2
CRYM	ENSMUSG00000030905	Crym
CTSS	ENSMUSG00000038642	Ctss
CWC22	ENSMUSG00000027014	Cwc22
CYBB	ENSMUSG00000015340	Cybb
CYP2A13	ENSMUSG00000074254	Cyp2a4
DNASE1L3	ENSMUSG00000025279	Dnase1l3
DNPH1	ENSMUSG00000040658	Dnph1
DOCK2	ENSMUSG00000020143	Dock2
FASN	ENSMUSG00000025153	Fasn
FCGRT	ENSMUSG00000003420	Fcgrt
G6PC1	ENSMUSG00000078650	G6pc
GABRB3	ENSMUSG00000033676	Gabrb3
GBP3	ENSMUSG00000040264	Gbp2b
GBP6	ENSMUSG00000079363	Gbp4
GJB2	ENSMUSG00000046352	Gjb2
GUSB	ENSMUSG00000025534	Gusb
HLA-DQA1	ENSMUSG00000036594	H2-Aa
HLA-DQB1	ENSMUSG00000073421	H2-Ab1
HLA-DMA	ENSMUSG00000037649	H2-DMa
HLA-A	ENSMUSG00000067235	H2-Q10
HDX	ENSMUSG00000034551	Hdx
ITGB2	ENSMUSG00000000157	Itgb2l
KCNT1	ENSMUSG00000058740	Kcnt1
KLK3	ENSMUSG00000063177	Klk1b27
LAPTM5	ENSMUSG00000028581	Laptm5
LY6E	ENSMUSG00000022587	Ly6e
LYZ	ENSMUSG00000069516	Lyz2
MOGAT1	ENSMUSG00000012187	Mogat1
MPEG1	ENSMUSG00000046805	Mpeg1
MPV17L	ENSMUSG00000022679	Mpv17l
MTFR2	ENSMUSG00000019992	Mtfr2
MYBPC2	ENSMUSG00000038670	Mybpc2
NHP2	ENSMUSG00000001056	Nhp2
NLRC5	ENSMUSG00000074151	Nlrc5
NPY	ENSMUSG00000029819	Npy
OAS2	ENSMUSG00000032690	Oas2
OGDHL	ENSMUSG00000021913	Ogdhl
PLCL2	ENSMUSG00000038910	Plcl2
PLD4	ENSMUSG00000052160	Pld4
PM20D1	ENSMUSG00000042251	Pm20d1
POP4	ENSMUSG00000030423	Pop4
RASL10B	ENSMUSG00000020684	Rasl10b
RNASE4	ENSMUSG00000021876	Rnase4
SAP30	ENSMUSG00000031609	Sap30
SERPINF2	ENSMUSG00000038224	Serpinf2
SLC51A	ENSMUSG00000035699	Slc51a
SLCO3A1	ENSMUSG00000025790	Slco3a1
SLCO4C1	ENSMUSG00000040693	Slco4c1
SNHG11	ENSMUSG00000044349	Snhg11
SYNE1	ENSMUSG00000096054	Syne1
SYNPR	ENSMUSG00000056296	Synpr
TGM1	ENSMUSG00000022218	Tgm1
TLR7	ENSMUSG00000044583	Tlr7
TMEM205	ENSMUSG00000040883	Tmem205
TMEM252	ENSMUSG00000048572	Tmem252
TMEM86A	ENSMUSG00000010307	Tmem86a
TMPRSS6	ENSMUSG00000016942	Tmprss6
UBXN10	ENSMUSG00000043621	Ubxn10
UCP1	ENSMUSG00000031710	Ucp1
VCAM1	ENSMUSG00000027962	Vcam1

### Sheet: h. DEGs & Diseases
Human orthologues of DEGs that are associated with renal disease and/or autism spectrum disorder
Human Gene symbol	Kidney disease	reference	ASD	reference	Genetic syndromes that associate kidney conditions and ASD	reference
C19orf12
ABCA13			YES	MalaCards, SFARI, AutDB
ADCY7
ADGRE1
ADGRG3
AMBP	Pyelonephritis, Urolithiasis, Hydronephosis, VUR 1, Hypertensive Nephropathy	MalaCards, DisGenet, AGR
APOB	CKD, Nephrotic syndrome, Uremia,	MalaCards, AGR	YES	SFARI
APOBEC2
ARSG
ASPDH
B4GALT5
ERVW-1
BCAT1	Crescentic Glomerulonephritis	MalaCards
C1QTNF3
CACNA1I			YES	SFARI, AutDB
CAMK4	Systemic Lupus Erythematosus, Kidney disease, Glomerulonephrititis, Focal Segmental Glomerulosclerosis	MalaCards	YES	SFARI, AutDB
CD74	Renal Cell Carcinompa (nonpapillary), Kidney disease, Systemic Lupus Erythematosus, Polycystic Kidney Disease	MalaCards
CIITA	Systemic Lupus Erythematosus, Tuberous Sclerosis 1	MalaCards, AGR	YES	MalaCards	Tuberous Sclerosis 1	Malacards
CLCF1
COL11A2
CRYM
CTSS	Renal Cell Carcinoma	MalaCards
CWC22
CYBB	Renal Hypertension, Kidney Disease, ESRD, Renal fibrosis	MalaCards, DisGenet, AGR
CYP2A13
DNASE1L3	Systemic Lupus Erythematosus, Glomerulonephritis	MalaCards
DNPH1
DOCK2	Systemic Lupus Erythematosus,	MalaCards
FASN	Kidney Cancer, ESRD, Renal Fibrosis	MalaCards, DisGenet
FCGRT	Systemic Lupus Erythematosus	MalaCards
G6PC1
GABRB3	RETT Syndrome	MalaCards	YES	MalaCards, SFARI, DisGenet, AGR, AutDB	RETT Syndrome	MalaCards
GBP3
GBP6
GJB2	Horseshoe Kidney, Branchiootorenal Syndrome	MalaCards
GUSB
HLA-DQA1	Lupus Erythematosus, Nephrotic Syndrome, Tubulointerstitial Nephritis with Uveitis,	MalaCards, AGR
HLA-DQB1	Systemic Lupus Erythematosus, Nephrotic Syndrome, PKD, Tubulointerstitial Nephritis with Uveitis	MalaCards
HLA-DMA	Systemic Lupus Erythematosus, Membranous Nephropathy	MalaCards
HLA-A	Systemic Lupus Erythematosus, CKD, Behcet Syndrome, Chronic Pyelonephritis, Wilms Tumor 5, Wilms Tumor 1, Renal Cell Carcinoma (nonpapillary), Membranous Nephropathy, Down Syndrome, Turner Syndrome, Nephrotic Syndrome, Kidney Cancer, ESRD, Uremia, Iga Glomerulonephritis,	MalaCards	YES	MalaCards, SFARI, DisGenet, AutDB	Down Syndrome	MalaCards
HDX	CKD, Kidney Disease, ESRD,	MalaCards
ITGB2	Autoimmune Glomerulonephritis,	MalaCards
KCNT1	Fragile X Syndrome	MalaCards	YES	AutDB	Fragile X Syndrome	MalaCards
KLK3	Urinary Tract Obstruction, Nephrogenic Adenoma, Hydronephrosis, Lower Urinary Tract Calculus, Chromophobe Renal Cell Carcinoma	MalaCards
LAPTM5	Systemic Lupus Erythematosus	MalaCards
LY6E
LYZ
MOGAT1
MPEG1	Tafro Syndrome	MalaCards
MPV17L	Chrmosome 16p13.3 Deletion Syndrome Proximal	MalaCards	YES	AutDB, AGR	Rubinstein-Taybi Syndrome	MalaCards, ClinVar
MTFR2
MYBPC2
NHP2
NLRC5	Systemic Lupus Erythematosus, Renal Cell Carcinoma (nonpapillary), Renal fibrosis	MalaCards
NPY	Turner Syndrome, Kidney Disease	MalaCards	YES	MalaCards
OAS2
OGDHL	PKD	MalaCards
PLCL2
PLD4	Nephrotic Syndrome (Type 7), Kidney Disease, CKD,	MalaCards
PM20D1
POP4
RASL10B
RNASE4
SAP30	Renal Cell Carcinoma (Nonpapillary), Clear Cell Renal Celle Carcinoma	MalaCards
SERPINF2
SLC51A
SLCO3A1
SLCO4C1	CKD, Kidney Disease, PKD, Renal Oncocytoma	MalaCards, AGR
SNHG11
SYNE1			YES	SFARI, AutDB
SYNPR
TGM1
TLR7	Systemic Lupus Erythematosus, Behcet Syndrome, Glomerulonephrititis, Turner Syndrome, Immune-Complex Glomerulonephritis	MalaCards
TMEM205
TMEM252
TMEM86A
TMPRSS6	Kidney Disease, CKD, ESRD	MalaCards
UBXN10
UCP1	Renal Cell Carcinoma (Nonpapillary),
VCAM1	Systemic Lupus Erythematosus, Kidney Disease, Glomerulonephrititis,	MalaCards, AGR
Abbreviations
ASD	Autism Spectrum Disorder
CKD	Chronic Kidney Disease
ESRD	End Stage Renal Disease
PKD	Polycystic Kidney Disease
Data bases		web site
MALACARDS		https://www.malacards.org
SFARI		https://gene.sfari.org
ClinVar		https://www.ncbi.nlm.nih.gov/clinvar/
DisGenet		https://www.disgenet.org
AutDB		http://autism.mindspec.org/autdb/Welcome.do
AGR (Alliance of Genome Resources)		https://www.alliancegenome.org

### Sheet: i. CE-MS
Detailed of proteins origin of the 33 differentially excreted urinary peptides obtained by the comparison between Tshz3+/lacZ heterozygous and WT control mice
PeptideID	p_value_BH	Masse	CE_t	Sequence	Prot_Name	Prot_Symbol	Prot_Accession	StartAA	StopAA	PeptideID	Mean LacZ	Mean WT	Mean LacZ/MeanWT	Fold-change
22340	0.012926897	1793.9	34.1748	EEASSTGRNFNVEKIN	Major urinary protein 17 (MUP 17)	MUP17	B5X0G2	19	34	22340	196.28	2.16625	90.608	90.608
13942	0.016090788	1379.65	48.0048	EPGVTGLQGQAGPpG	Collagen alpha-1(VII) chain (Long-chain collagen) (LC collagen)	CO7A1	Q63870	1259	1273	13942	79.6891	4.64208	17.1667	17.1667
15681	0.025678503	1452.78	32.3793	ILGGQEAAAHARPY	Complement factor D (EC 3.4.21.46) (28 kDa adipocyte protein) (Adipsin) (C3 convertase activator) (Properdin factor D)	CFAD	P03953	26	39	15681	484.871	30.8465	15.7188	15.7188
16620	0.029089955	1494.78	32.1193	SPGRHEAQEPFLQ	Tripeptidyl-peptidase 1 (TPP-1) (EC 3.4.14.9) (Lysosomal pepstatin-insensitive protease) (LPIC) (Tripeptidyl aminopeptidase) (Tripeptidyl-peptidase I) (TPP-I)	TPP1	O89023	293	305	16620	134.86	16.1838	8.333	8.333
4260	0.041691443	1002.54	28.2032	KGEpGDTGVK	Collagen alpha-1(I) chain (Alpha-1 type I collagen)	CO1A1	P11087	815	824	4260	118.343	16.5838	7.13603	7.13603
7480	0.033417318	1130.6	29.3769	ERIASEASRL	Histone H2B type 1-F/J/L (H2B 291A)	H2B1F	P10853	72	81	7480	387.188	55.476	6.97938	6.97938
19556	0.027812250	1646.9	28.0236	GEAGKPGRpGERGPpGP	Collagen alpha-1(I) chain (Alpha-1 type I collagen)	CO1A1	P11087	222	238	19556	77.3836	16.1896	4.77984	4.77984
12325	0.045781039	1315.64	38.8357	DGTpGGpGIRGMpG	Collagen alpha-1(III) chain	CO3A1	P08121	526	539	12325	410.432	97.73	4.19965	4.19965
19711	0.041723205	1655.84	33.5862	GQPGAKGEpGDTGVKGDA	Collagen alpha-1(I) chain (Alpha-1 type I collagen)	CO1A1	P11087	810	827	19711	1149.64	322.741	3.56212	3.56212
972	0.027812250	859.436	34.198	GTAGEpGKAG	Collagen alpha-1(I) chain (Alpha-1 type I collagen)	CO1A1	P11087	576	585	972	193.038	56.1703	3.43666	3.43666
11936	0.012926897	1302.66	31.7937	GAKGEpGDTGVKGD	Collagen alpha-1(I) chain (Alpha-1 type I collagen)	CO1A1	P11087	813	826	11936	175.474	64.5547	2.71822	2.71822
21673	0.020169148	1759.9	34.0971	GRpGEVGPpGPpGPAGEKG	Collagen alpha-1(I) chain (Alpha-1 type I collagen)	CO1A1	P11087	906	924	21673	318.859	119.334	2.67199	2.67199
931	0.033545397	857.446	34.8109	INKEIQN	Clusterin (Apolipoprotein J) (Apo-J) (Clustrin) (Sulfated glycoprotein 2) (SGP-2) [Cleaved into: Clusterin beta chain; Clusterin alpha chain]	CLUS	Q06890	41	47	931	477.966	200.089	2.38877	2.38877
7252	0.041723205	1122.57	36.7176	GPpGPpGAAGKEG	Collagen alpha-2(I) chain (Alpha-2 type I collagen)	CO1A2	Q01149	811	823	7252	1519.36	679.165	2.2371	2.2371
7194	0.036546003	1119.54	47.6388	GEVGPpGPpGPAG	Collagen alpha-1(I) chain (Alpha-1 type I collagen)	CO1A1	P11087	909	921	7194	4585.02	2344.55	1.95561	1.95561
7629	0.027812250	1136.51	47.7382	GQpGPpGPpGTAG	Collagen alpha-1(III) chain	CO3A1	P08121	329	341	7629	646.198	429.849	1.50331	1.50331
8738	0.040602421	1180.58	37.8385	ApGEKGEGGPpGP	Collagen alpha-1(III) chain	CO3A1	P08121	828	840	8738	3789.52	2618.55	1.44718	1.44718
9385	0.018250194	1208.6	38.3618	ApGDRGEAGPpGP	Collagen alpha-1(I) chain (Alpha-1 type I collagen)	CO1A1	P11087	787	799	9385	11265.7	16686.7	0.67513	0.67513
11018	0.036546003	1271.62	47.9784	GPpGPpGPpGPPSGG	Collagen alpha-1(I) chain (Alpha-1 type I collagen)	CO1A1	P11087	1170	1184	11018	1161.66	2201.44	0.527681	0.527681
19345	0.042316711	1636.83	40.7328	GSpGSpGPDGKTGPpGPAG	Collagen alpha-1(I) chain (Alpha-1 type I collagen)	CO1A1	P11087	531	549	19345	664.553	1316.27	0.504876	0.504876
9525	0.029758618	1214.59	47.9075	GPpGPpGpPGPSGP	Collagen alpha-1(XIII) chain	CODA1	Q9R1N9	277	290	9525	917.396	1902.36	0.482242	0.482242
8447	0.012926897	1168.61	37.4637	KpGEQGVPGDLG	Collagen alpha-1(I) chain (Alpha-1 type I collagen)	CO1A1	P11087	646	657	8447	2531.8	5723.64	0.442342	0.442342
15221	0.026816915	1433.72	38.8085	GEVGPpGPpGPAGEKG	Collagen alpha-1(I) chain (Alpha-1 type I collagen)	CO1A1	P11087	909	924	15221	784.6	2096.3	0.374278	0.374278
15447	0.045781039	1441.69	48.127	GPPGPEGPpGPpGLQG	Collagen alpha-1(XIII) chain	CODA1	Q9R1N9	602	617	15447	658.74	1763.65	0.37351	0.37351
14987	0.030131027	1421.72	39.3592	RGETGpAGpQGPpGP	Collagen alpha-1(XIV) chain	COEA1	Q80X19	1492	1506	14987	2405.85	6710.77	0.358506	0.358506
19285	0.011084765	1633.82	41.1177	EVGPpGPPGpAGEKGSpG	Collagen alpha-1(I) chain (Alpha-1 type I collagen)	CO1A1	P11087	910	927	19285	893.803	4596.78	0.194441	0.194441
19606	0.002681798	1649.82	41.29	EVGPpGPpGpAGEKGSpG	Collagen alpha-1(I) chain (Alpha-1 type I collagen)	CO1A1	P11087	910	927	19606	1646.13	9486.8	0.173518	0.173518
13399	0.012926897	1357.65	31.5736	NGDDGEAGKpGRpG	Collagen alpha-1(I) chain (Alpha-1 type I collagen)	CO1A1	P11087	218	231	13399	583.417	3496.8	0.166843	0.166843
19995	0.028818934	1671.65	48.0321	TGDSGPAGpPGPpGppGPP	Collagen alpha-1(I) chain (Alpha-1 type I collagen)	CO1A1	P11087	1160	1178	19995	881.218	6896.02	0.127786	0.127786
7284	0.012926897	1123.55	36.2466	GGKGEQGPAGPpG	Collagen alpha-2(I) chain (Alpha-2 type I collagen)	CO1A2	Q01149	547	559	7284	85.3527	893.795	0.0954947	0.0954947
1502932	0.027812250	1520.76	40.0276	VGPpGPpGpAGEKGSpG	Collagen alpha-1(I) chain (Alpha-1 type I collagen)	CO1A1	P11087	911	927	1502932	113.773	1341.77	0.0847933	0.0847933
8166	0.012926897	1157.54	47.7683	GPpGPpGPpGPpA	Collagen alpha-1(XV) chain [Cleaved into: Restin (Endostatin-XV)]	COFA1	O35206	1075	1087	8166	392.053	4803.22	0.0816231	0.0816231
21333	0.041723205	1741.98	34.2491	FIDQTRVLNLGPITR	Uromodulin (Tamm-Horsfall urinary glycoprotein) (THP) [Cleaved into: Uromodulin; secreted form]	UROM	Q91X17	593	607	21333	58.2155	989.754	0.0588181	0.0588181
				p = hydroxylated proline
